# Negative frequency-dependent selection maintains partner quality variation in a keystone nutritional mutualism

**DOI:** 10.64898/2026.02.17.706392

**Authors:** Rebecca T. Doyle, Xingyuan Su, Christina Gallick, Meghan Blaszynski, Emily Perry, Karla Griesbaum, Omolabake O. Oyetayo, David Vereau Gorbitz, Jennifer A. Lau, Katy D. Heath

## Abstract

Mutualisms, interactions that benefit both partners, are critical for promoting biodiversity and ecosystem resiliency, yet are considered evolutionarily unstable and vulnerable to global change. Understanding how genetic variation in mutualisms is maintained is key to predicting their future persistence and explaining their long evolutionary history. While theory addresses factors maintaining variation in partner quality (the fitness benefits partners provide), few studies have experimentally tested these mechanisms. Here, we experimentally evolved multiple replicate populations of rhizobia, nitrogen-fixing mutualists of legumes, varying in partner quality under contrasting environments: nitrogen (N)-supplemented or N-free conditions, with or without host plants. After one year of rhizobial evolution, we quantified selection on partner quality across environments and evaluated resulting changes in mutualism traits and population-level genetic diversity. Strikingly, selection on partner quality was population-dependent: high-quality strains were favoured when initially rare but disfavoured when common, revealing negative-frequency dependent dynamics that can maintain variation. Although neither nitrogen-supplementation nor host presence directly imposed selection, both were critical for preserving genetic diversity in rhizobia populations – fuel for ongoing evolution. By demonstrating negative-frequency dependent selection in the legume-rhizobium mutualism, our study reveals a dynamic more akin to antagonistic interactions than traditionally assumed. This overlooked mechanism may be the key to explaining the ecological and evolutionary persistence of mutualisms under changing environments.

**Significance Statement:** Mutualisms are central to biodiversity, yet their stability is puzzling because the mechanisms thought to stabilize them tend to eliminate the genetic variation needed for continued adaptation, even though partners in nature show striking variation in quality. In an experimental evolution study of a keystone plant-microbe mutualism (legume–rhizobium symbiosis), we found that negative frequency-dependent selection allows high- and low-quality symbionts to coexist: high-quality strains are favoured only when rare. Environmental factors such as nitrogen addition or host presence did not alter which partners were selected, but they helped maintain genetic diversity needed for future adaptation. Our findings reveal an overlooked mechanism that stabilizes mutualisms and explain how these interactions can remain resilient under changing environmental conditions.
