## Supplementary material for "Negative frequency-dependent selection maintains partner quality variation in a keystone nutritional mutualism": SI Dataset S1

trait	contrast	host_env	N_env	initial_pop	model	t_stat	PC_CL	sig
per_nod_weight	(N+) / (N-)	plant+	NA	Low Quality	I	0.172 (0.865)	3.18% (-30 to 52.1)
per_nod_weight	(N+) / (N-)	plant+	NA	Medium Quality	I	-0.387 (0.705)	-7.48% (-40.1 to 42.9)
per_nod_weight	(N+) / (N-)	plant+	NA	High Quality	I	-1.04 (0.309)	-19% (-46.8 to 23.3)
per_nod_weight	(N+) / (N-)	plant+	NA	Medium Quality	II	-0.229 (0.824)	-6.6% (-52.3 to 82.9)
per_nod_weight	(N+) / (N-)	plant-	NA	Medium Quality	II	-1.24 (0.242)	-28.2% (-60.3 to 29.7)
per_nod_weight	Low Quality / Medium Quality	plant+	N-	NA	I	-0.682 (0.778)	-12% (-46.4 to 44.4)
per_nod_weight	Low Quality / Medium Quality	plant+	N+	NA	I	-0.0998 (0.995)	-1.88% (-40.4 to 61.7)
per_nod_weight	Low Quality / High Quality	plant+	N-	NA	I	1.03 (0.569)	21.2% (-25 to 95.9)
per_nod_weight	Low Quality / High Quality	plant+	N+	NA	I	2.2 (0.0976)	54.5% (-6.6 to 155)	.
per_nod_weight	Medium Quality / High Quality	plant+	N-	NA	I	1.61 (0.269)	37.8% (-17.5 to 130)
per_nod_weight	Medium Quality / High Quality	plant+	N+	NA	I	2.2 (0.1)	57.4% (-7.28 to 167)
shoot	(N+) / (N-)	plant+	NA	Low Quality	I	1.32 (0.209)	26.6% (-13.9 to 86.4)
shoot	(N+) / (N-)	plant+	NA	Medium Quality	I	-1.54 (0.151)	-25.9% (-51.6 to 13.4)
shoot	(N+) / (N-)	plant+	NA	High Quality	I	0.76 (0.455)	17.2% (-23.7 to 80)
shoot	(N+) / (N-)	plant+	NA	Medium Quality	II	-1.64 (0.142)	-27.7% (-54.4 to 14.7)
shoot	(N+) / (N-)	plant-	NA	Medium Quality	II	-0.127 (0.901)	-2.42% (-35.9 to 48.5)
shoot	Low Quality / Medium Quality	plant+	N-	NA	I	-0.678 (0.78)	-11.8% (-46 to 44.1)
shoot	Low Quality / Medium Quality	plant+	N+	NA	I	2.21 (0.109)	50.9% (-8.06 to 148)
shoot	Low Quality / High Quality	plant+	N-	NA	I	1.11 (0.518)	24.2% (-24.2 to 103)
shoot	Low Quality / High Quality	plant+	N+	NA	I	1.52 (0.304)	34.2% (-18.1 to 120)
shoot	Medium Quality / High Quality	plant+	N-	NA	I	1.68 (0.241)	40.7% (-16.4 to 137)
shoot	Medium Quality / High Quality	plant+	N+	NA	I	-0.581 (0.832)	-11% (-46.9 to 49.2)
total_nod_number	(N+) / (N-)	plant+	NA	Low Quality	I	-1.9 (0.0811)	-47.8% (-75.2 to 9.74)	ms
total_nod_number	(N+) / (N-)	plant+	NA	Medium Quality	I	-0.427 (0.677)	-14.9% (-62.6 to 93.8)
total_nod_number	(N+) / (N-)	plant+	NA	High Quality	I	0.647 (0.524)	30.1% (-43.8 to 201)
total_nod_number	(N+) / (N-)	plant+	NA	Medium Quality	II	-0.183 (0.86)	-6.3% (-59.3 to 116)
total_nod_number	(N+) / (N-)	plant-	NA	Medium Quality	II	-0.0866 (0.932)	-2.99% (-54.7 to 108)
total_nod_number	Low Quality / Medium Quality	plant+	N-	NA	I	1.81 (0.207)	90.4% (-26 to 390)
total_nod_number	Low Quality / Medium Quality	plant+	N+	NA	I	0.427 (0.905)	16.6% (-55.2 to 203)
total_nod_number	Low Quality / High Quality	plant+	N-	NA	I	2.61 (0.0431)	164% (2.76 to 580)	*
total_nod_number	Low Quality / High Quality	plant+	N+	NA	I	0.152 (0.987)	5.97% (-60 to 181)
total_nod_number	Medium Quality / High Quality	plant+	N-	NA	I	0.843 (0.682)	38.9% (-48.8 to 277)
total_nod_number	Medium Quality / High Quality	plant+	N+	NA	I	-0.241 (0.968)	-9.12% (-67.2 to 152)
