## Supplementary material for "Negative frequency-dependent selection maintains partner quality variation in a keystone nutritional mutualism": SI Dataset S2

contrast	N_env	host_env	initial_pop	t_stat	PC_CL	sig
Low Quality / Medium Quality	N-	P+	.	-4.34 (0.000622)	-47.3% (-63.6 to -23.9)	***
Low Quality / High Quality	N-	P+	.	-4.73 (0.000235)	-54.5% (-70 to -31)	***
Medium Quality / High Quality	N-	P+	.	-0.992 (0.589)	-13.6% (-40.2 to 24.9)
Low Quality / Medium Quality	N+	P+	.	-4.09 (0.00117)	-45.3% (-62.2 to -21)	**
Low Quality / High Quality	N+	P+	.	-2.79 (0.0266)	-37.1% (-58.5 to -4.72)	*
Medium Quality / High Quality	N+	P+	.	0.949 (0.615)	15% (-20.4 to 66.3)
(N+) / (N-)	.	P+	Low Quality	1.02 (0.317)	18.6% (-15.9 to 67.2)
(N+) / (N-)	.	P+	Medium Quality	1.06 (0.3)	14.2% (-11.9 to 48.1)
(N+) / (N-)	.	P+	High Quality	-0.92 (0.367)	-14.2% (-39.2 to 21)
(P+) / (P-)	N-	.	Medium Quality	1.18 (0.264)	9.54% (-7.75 to 30.1)
(P+) / (P-)	N+	.	Medium Quality	2.67 (0.0236)	22.8% (3.45 to 45.9)	*
(N+) / (N-)	.	P-	Medium Quality	1.18 (0.266)	8.78% (-7.22 to 27.5)
(N+) / (N-)	.	P+	Medium Quality	2.41 (0.0367)	22% (1.51 to 46.6)	*
