## Supplementary material for "Negative frequency-dependent selection maintains partner quality variation in a keystone nutritional mutualism": SI Dataset S3

isolate_id	completeness	contamination	no_contigs	total_length	GC_content	N50	classification	MPA	treat
10_1_1	99.93865030674847	1.2576687116564416	162	7694194	60.61	409433	Rhizobium leguminosarum	Rht_460_C	MQP+N-
10_1_5	99.93865030674847	0.950920245398773	65	7525636	60.6	654940	Rhizobium leguminosarum	Rht_462_C	MQP+N-
10_1_8	99.93865030674847	1.2576687116564416	148	7693916	60.61	471825	Rhizobium leguminosarum	Rht_460_C	MQP+N-
10_1_9	99.93865030674847	1.4723926380368098	53	7376252	60.75	574168	Rhizobium leguminosarum bv. viciae USDA 2370	Rht_097_N	MQP+N-
10_3_1	99.93865030674847	1.411042944785276	114	7331626	60.77	575243	Rhizobium leguminosarum	Rht_016_N	LQP+N-
10_3_10	99.93865030674847	1.411042944785276	123	7557818	60.7	492361	Rhizobium leguminosarum	Rht_527_N	LQP+N-
10_3_2	99.93865030674847	1.8163891323400525	63	7512607	60.63	607716	Rhizobium leguminosarum bv. viciae USDA 2370	Rht_511_N	LQP+N-
10_3_3	99.93865030674847	1.411042944785276	118	7332753	60.77	596258	Rhizobium leguminosarum	Rht_016_N	LQP+N-
10_3_4	99.93865030674847	1.411042944785276	126	7332824	60.77	596258	Rhizobium leguminosarum	Rht_016_N	LQP+N-
10_3_5	99.93865030674847	1.411042944785276	136	7332510	60.77	575243	Rhizobium leguminosarum	Rht_016_N	LQP+N-
10_3_6	99.93865030674847	1.411042944785276	126	7332966	60.77	574995	Rhizobium leguminosarum	Rht_016_N	LQP+N-
10_3_8	99.93865030674847	1.411042944785276	117	7332041	60.77	574995	Rhizobium leguminosarum	Rht_016_N	LQP+N-
10_5_1	99.93865030674847	1.8163891323400525	70	7511810	60.63	607716	Rhizobium leguminosarum bv. viciae USDA 2370	Rht_511_N	LQP+N+
10_5_2	99.93865030674847	1.411042944785276	123	7556259	60.7	492361	Rhizobium leguminosarum	Rht_527_N	LQP+N+
10_5_8	99.93865030674847	1.8163891323400525	90	7514388	60.62	607716	Rhizobium leguminosarum bv. viciae USDA 2370	Rht_511_N	LQP+N+
10_7_4	99.93865030674847	1.411042944785276	149	7292523	60.75	444629	Rhizobium leguminosarum	Rht_113_C	MQP-N-
10_7_5	99.93865030674847	1.411042944785276	124	7333539	60.77	574995	Rhizobium leguminosarum	Rht_016_N	MQP-N-
10_7_6	99.93865030674847	1.411042944785276	138	7558328	60.7	461805	Rhizobium leguminosarum	Rht_527_N	MQP-N-
10_7_8	99.93865030674847	1.1042944785276074	130	7486159	60.69	463051	Rhizobium leguminosarum	Rht_325_C	MQP-N-
10_7_9	99.93865030674847	1.2576687116564416	154	7695084	60.61	490737	Rhizobium leguminosarum	Rht_460_C	MQP-N-
11_3_10	99.93865030674847	1.2576687116564416	169	7695090	60.61	355150	Rhizobium leguminosarum	Rht_460_C	HQP+N-
11_3_11	99.93865030674847	1.7397020157756355	185	7788956	60.6	306506	Rhizobium leguminosarum	Rht_559_C	HQP+N-
11_3_5	99.93865030674847	1.7397020157756355	179	7788995	60.6	338926	Rhizobium leguminosarum	Rht_559_C	HQP+N-
11_3_6	99.93865030674847	1.901840490797546	148	7763203	60.59	436174	Rhizobium leguminosarum	Rht_901_C	HQP+N-
11_3_8	99.93865030674847	1.2576687116564416	152	7693912	60.61	472852	Rhizobium leguminosarum	Rht_460_C	HQP+N-
11_3_9	99.93865030674847	1.2269938650306749	168	7322192	60.74	517395	Rhizobium leguminosarum	Rht_837_C	HQP+N-
11_4_2	99.93865030674847	1.1042944785276074	120	7485843	60.69	450439	Rhizobium leguminosarum	Rht_325_C	MQP+N+
11_4_4	99.93865030674847	0.950920245398773	67	7525867	60.6	770600	Rhizobium leguminosarum	Rht_462_C	MQP+N+
11_4_9	99.93865030674847	1.411042944785276	134	7333023	60.77	596258	Rhizobium leguminosarum	Rht_016_N	MQP+N+
11_5_6	99.93865030674847	0.950920245398773	68	7526736	60.6	770477	Rhizobium leguminosarum	Rht_462_C	MQP-N+
12_2_1	99.93865030674847	1.7397020157756355	177	7788242	60.6	371187	Rhizobium leguminosarum	Rht_559_C	HQP+N+
12_2_11	99.93865030674847	0.7975460122699386	184	7657766	60.62	443052	Rhizobium leguminosarum bv. viciae USDA 2370	Rht_861_C	HQP+N+
12_2_2	99.93865030674847	1.411042944785276	125	7375846	60.75	575057	Rhizobium leguminosarum	Rht_449_C	HQP+N+
12_2_5	99.93865030674847	1.901840490797546	131	7763010	60.59	466676	Rhizobium leguminosarum	Rht_901_C	HQP+N+
12_2_6	99.93865030674847	0.7975460122699386	199	7718875	60.55	382877	Rhizobium leguminosarum	Rht_493_C	HQP+N+
12_2_7	99.93865030674847	1.901840490797546	143	7766552	60.58	466676	Rhizobium leguminosarum	Rht_901_C	HQP+N+
12_2_8	99.93865030674847	1.2576687116564416	144	7693466	60.61	471772	Rhizobium leguminosarum	Rht_460_C	HQP+N+
12_5_1	99.93865030674847	1.901840490797546	155	7762545	60.59	436174	Rhizobium leguminosarum	Rht_901_C	HQP+N+
12_5_4	99.93865030674847	1.901840490797546	138	7762293	60.59	436174	Rhizobium leguminosarum	Rht_901_C	HQP+N+
12_5_8	99.93865030674847	1.901840490797546	126	7761731	60.59	436174	Rhizobium leguminosarum	Rht_901_C	HQP+N+
12_7_1	99.93865030674847	1.8163891323400525	79	7511584	60.63	589706	Rhizobium leguminosarum bv. viciae USDA 2370	Rht_511_N	LQP+N-
12_7_2	99.93865030674847	1.411042944785276	117	7332281	60.77	575243	Rhizobium leguminosarum	Rht_016_N	LQP+N-
12_7_3	99.93865030674847	1.411042944785276	126	7558097	60.7	492361	Rhizobium leguminosarum	Rht_527_N	LQP+N-
12_7_4	99.93865030674847	1.8163891323400525	73	7511706	60.63	607716	Rhizobium leguminosarum bv. viciae USDA 2370	Rht_511_N	LQP+N-
12_7_6	99.93865030674847	1.8163891323400525	65	7511605	60.63	607716	Rhizobium leguminosarum bv. viciae USDA 2370	Rht_511_N	LQP+N-
12_7_8	99.93865030674847	1.411042944785276	126	7332495	60.77	596258	Rhizobium leguminosarum	Rht_016_N	LQP+N-
13_1_1	99.93865030674847	0.33742331288343563	64	7105601	60.86	982066	Rhizobium leguminosarum bv. viciae USDA 2370	Rht_056_N	LQP+N+
13_1_5	99.93865030674847	1.411042944785276	133	7558579	60.7	461805	Rhizobium leguminosarum	Rht_527_N	LQP+N+
13_1_8	99.93865030674847	1.8163891323400525	66	7511956	60.63	607716	Rhizobium leguminosarum bv. viciae USDA 2370	Rht_511_N	LQP+N+
13_1_9	99.93865030674847	1.411042944785276	129	7332960	60.77	575243	Rhizobium leguminosarum	Rht_016_N	LQP+N+
13_3_1	99.93865030674847	1.411042944785276	126	7333102	60.77	596258	Rhizobium leguminosarum	Rht_016_N	LQP+N-
13_3_7	99.93865030674847	1.411042944785276	130	7333132	60.77	596258	Rhizobium leguminosarum	Rht_016_N	LQP+N-
13_4_1	99.93865030674847	1.411042944785276	124	7289721	60.75	444629	Rhizobium leguminosarum	Rht_113_C	MQP-N+
13_4_10	99.93865030674847	1.411042944785276	127	7290787	60.76	526842	Rhizobium leguminosarum	Rht_113_C	MQP-N+
13_4_5	99.93865030674847	1.2576687116564416	162	7694998	60.61	405063	Rhizobium leguminosarum	Rht_460_C	MQP-N+
13_4_6	99.93865030674847	1.1042944785276074	126	7485812	60.69	486703	Rhizobium leguminosarum bv. viciae USDA 2370	Rht_325_C	MQP-N+
13_4_9	99.93865030674847	0.7975460122699386	189	7657641	60.62	443052	Rhizobium leguminosarum bv. viciae USDA 2370	Rht_861_C	MQP-N+
13_5_9	99.93865030674847	1.411042944785276	125	7558456	60.7	461804	Rhizobium leguminosarum	Rht_527_N	MQP+N+
13_7_1	99.93865030674847	1.411042944785276	119	7332689	60.77	596258	Rhizobium leguminosarum	Rht_016_N	LQP+N-
13_7_3	99.93865030674847	1.411042944785276	129	7332536	60.77	573765	Rhizobium leguminosarum	Rht_016_N	LQP+N-
14_2_1	99.93865030674847	1.8163891323400525	65	7512176	60.63	589705	Rhizobium leguminosarum bv. viciae USDA 2370	Rht_511_N	LQP+N+
14_2_2	99.93865030674847	0.33742331288343563	62	7105379	60.86	614092	Rhizobium leguminosarum bv. viciae USDA 2370	Rht_056_N	LQP+N+
14_2_3	99.93865030674847	1.8163891323400525	66	7511763	60.63	607716	Rhizobium leguminosarum bv. viciae USDA 2370	Rht_511_N	LQP+N+
14_2_8	99.93865030674847	0.33742331288343563	165	7397253	60.69	574339	Rhizobium leguminosarum bv. viciae USDA 2370	Rht_156_N	LQP+N+
14_2_9	99.93865030674847	1.411042944785276	141	7558635	60.7	467911	Rhizobium leguminosarum	Rht_527_N	LQP+N+
14_4_4	99.93865030674847	1.411042944785276	126	7332590	60.77	575243	Rhizobium leguminosarum	Rht_016_N	MQP+N-
14_4_5	99.93865030674847	0.950920245398773	74	7525205	60.6	379998	Rhizobium leguminosarum	Rht_462_C	MQP+N-
14_4_6	99.93865030674847	0.950920245398773	66	7525595	60.6	768222	Rhizobium leguminosarum	Rht_462_C	MQP+N-
14_4_7	99.93865030674847	1.2576687116564416	166	7694330	60.61	437363	Rhizobium leguminosarum	Rht_460_C	MQP+N-
14_5_1	99.93865030674847	1.411042944785276	134	7293823	60.75	526842	Rhizobium leguminosarum	Rht_113_C	MQP-N-
14_5_11	99.93865030674847	1.411042944785276	128	7335917	60.76	574995	Rhizobium leguminosarum	Rht_016_N	MQP-N-
14_5_3	99.93865030674847	1.411042944785276	115	7290212	60.75	526842	Rhizobium leguminosarum	Rht_113_C	MQP-N-
14_5_5	99.93865030674847	1.411042944785276	118	7332333	60.77	575243	Rhizobium leguminosarum	Rht_016_N	MQP-N-
14_5_6	99.93865030674847	1.411042944785276	127	7558758	60.7	492361	Rhizobium leguminosarum	Rht_527_N	MQP-N-
14_5_7	99.93865030674847	1.2576687116564416	173	7702265	60.59	414398	Rhizobium leguminosarum	Rht_460_C	MQP-N-
14_5_9	99.93865030674847	1.2576687116564416	152	7693886	60.61	409433	Rhizobium leguminosarum	Rht_460_C	MQP-N-
14_7_1	99.93865030674847	1.411042944785276	120	7332708	60.77	574995	Rhizobium leguminosarum	Rht_016_N	LQP+N+
14_7_3	99.93865030674847	1.411042944785276	140	7339344	60.76	575004	Rhizobium leguminosarum	Rht_016_N	LQP+N+
14_7_8	99.93865030674847	1.411042944785276	121	7557393	60.7	461805	Rhizobium leguminosarum	Rht_527_N	LQP+N+
14_7_9	99.93865030674847	1.743353783231084	155	7343926	60.75	574995	Rhizobium leguminosarum	Rht_016_N	LQP+N+
15_1_1	99.93865030674847	1.411042944785276	128	7337298	60.76	573765	Rhizobium leguminosarum	Rht_016_N	MQP-N-
15_1_2	99.93865030674847	0.33742331288343563	143	7398128	60.7	618733	Rhizobium leguminosarum bv. viciae USDA 2370	Rht_156_N	MQP-N-
15_1_3	99.93865030674847	1.411042944785276	132	7558114	60.7	461805	Rhizobium leguminosarum	Rht_527_N	MQP-N-
15_2_1	99.93865030674847	1.8163891323400525	64	7513202	60.63	575103	Rhizobium leguminosarum bv. viciae USDA 2370	Rht_415_C	HQP+N-
15_2_10	99.93865030674847	1.2576687116564416	128	7694175	60.61	472799	Rhizobium leguminosarum	Rht_460_C	HQP+N-
15_2_2	99.93865030674847	0.7975460122699386	179	7657192	60.62	443052	Rhizobium leguminosarum bv. viciae USDA 2370	Rht_861_C	HQP+N-
15_2_3	99.93865030674847	1.1042944785276074	119	7485077	60.69	463051	Rhizobium leguminosarum	Rht_325_C	HQP+N-
15_2_6	99.93865030674847	1.1042944785276074	162	7448460	60.71	533779	Rhizobium leguminosarum	Rht_438_C	HQP+N-
15_2_7	99.93865030674847	0.49079754601226994	83	7349425	60.75	561773	Rhizobium leguminosarum bv. viciae USDA 2370	Rht_861_C	HQP+N-
15_2_8	99.93865030674847	1.901840490797546	133	7762086	60.59	466676	Rhizobium leguminosarum	Rht_901_C	HQP+N-
15_3_1	99.93865030674847	1.411042944785276	119	7559107	60.7	492361	Rhizobium leguminosarum	Rht_527_N	LQP+N-
15_3_3	99.93865030674847	0.7975460122699386	175	7658294	60.62	461561	Rhizobium leguminosarum bv. viciae USDA 2370	Rht_861_C	LQP+N-
15_3_5	99.93865030674847	1.8163891323400525	61	7512420	60.63	607716	Rhizobium leguminosarum bv. viciae USDA 2370	Rht_511_N	LQP+N-
15_3_6	99.93865030674847	1.8163891323400525	65	7512397	60.63	607716	Rhizobium leguminosarum bv. viciae USDA 2370	Rht_511_N	LQP+N-
15_3_7	99.93865030674847	1.411042944785276	126	7332367	60.77	596258	Rhizobium leguminosarum	Rht_016_N	LQP+N-
15_4_3	99.93865030674847	0.7975460122699386	208	7654410	60.62	443052	Rhizobium leguminosarum bv. viciae USDA 2370	Rht_861_C	MQP+N+
15_4_4	99.93865030674847	1.2576687116564416	140	7694078	60.61	471825	Rhizobium leguminosarum	Rht_460_C	MQP+N+
15_4_6	99.93865030674847	0.7975460122699386	192	7657949	60.62	437994	Rhizobium leguminosarum bv. viciae USDA 2370	Rht_861_C	MQP+N+
15_5_1	99.93865030674847	1.1042944785276074	116	7485455	60.69	463051	Rhizobium leguminosarum	Rht_325_C	HQP+N+
15_5_10	99.93865030674847	1.2576687116564416	157	7695000	60.61	472799	Rhizobium leguminosarum	Rht_460_C	HQP+N+
15_5_11	99.93865030674847	1.4329535495179668	147	7217529	60.74	555148	Rhizobium leguminosarum	Rht_758_C	HQP+N+
15_5_2	99.93865030674847	1.7397020157756355	181	7788618	60.6	338643	Rhizobium leguminosarum	Rht_559_C	HQP+N+
15_5_3	99.93865030674847	0.7975460122699386	181	7657550	60.62	461561	Rhizobium leguminosarum bv. viciae USDA 2370	Rht_861_C	HQP+N+
15_5_4	99.93865030674847	1.411042944785276	136	7287603	60.75	444529	Rhizobium leguminosarum	Rht_113_C	HQP+N+
15_5_5	99.93865030674847	1.901840490797546	146	7762442	60.59	403007	Rhizobium leguminosarum	Rht_901_C	HQP+N+
15_5_7	99.93865030674847	1.1042944785276074	124	7485797	60.69	463151	Rhizobium leguminosarum bv. viciae USDA 2370	Rht_325_C	HQP+N+
15_5_8	99.93865030674847	0.49079754601226994	120	7296237	60.75	561773	Rhizobium leguminosarum bv. viciae USDA 2370	Rht_861_C	HQP+N+
15_5_9	99.93865030674847	0.7975460122699386	179	7658512	60.62	461561	Rhizobium leguminosarum bv. viciae USDA 2370	Rht_861_C	HQP+N+
15_6_3	99.93865030674847	1.411042944785276	112	7332360	60.77	596258	Rhizobium leguminosarum	Rht_016_N	LQP+N-
16_1_10	99.93865030674847	1.2576687116564416	135	7694868	60.61	478937	Rhizobium leguminosarum	Rht_460_C	MQP-N-
16_1_5	99.93865030674847	1.2576687116564416	140	7694361	60.61	471825	Rhizobium leguminosarum	Rht_460_C	MQP-N-
16_1_6	99.93865030674847	1.2576687116564416	226	7614848	60.95	322679	Rhizobium johnstonii 3841	Rht_173_C	MQP-N-
16_1_7	99.93865030674847	1.2576687116564416	150	7694190	60.61	478790	Rhizobium leguminosarum	Rht_460_C	MQP-N-
16_1_8	99.93865030674847	1.2269938650306749	143	7313766	60.7	485752	Rhizobium leguminosarum	Rht_108_C	MQP-N-
16_3_10	99.93865030674847	0.7975460122699386	185	7657425	60.62	461561	Rhizobium leguminosarum bv. viciae USDA 2370	Rht_861_C	MQP+N+
16_3_2	99.93865030674847	1.411042944785276	115	7332424	60.77	596258	Rhizobium leguminosarum	Rht_016_N	MQP+N+
16_3_4	99.93865030674847	0.6441717791411042	51	7198784	60.81	619709	Rhizobium leguminosarum	Rht_706_C	MQP+N+
16_3_6	99.93865030674847	1.411042944785276	123	7333196	60.77	573765	Rhizobium leguminosarum	Rht_016_N	MQP+N+
16_4_1	99.93865030674847	1.1042944785276074	125	7485118	60.69	450439	Rhizobium leguminosarum	Rht_325_C	MQP-N+
16_4_10	99.93865030674847	1.2576687116564416	157	7694888	60.61	414381	Rhizobium leguminosarum	Rht_460_C	MQP-N+
16_4_2	99.93865030674847	1.411042944785276	129	7558967	60.7	467911	Rhizobium leguminosarum	Rht_527_N	MQP-N+
16_4_3	99.93865030674847	1.303680981595092	222	7332536	60.7	453160	Rhizobium leguminosarum	Rht_108_C	MQP-N+
16_4_4	99.93865030674847	1.411042944785276	132	7332771	60.77	596258	Rhizobium leguminosarum	Rht_016_N	MQP-N+
16_6_1a	99.93865030674847	1.2269938650306749	138	7313068	60.7	517453	Rhizobium leguminosarum	Rht_108_C	MQP-N+
16_6_1b	99.93865030674847	1.2269938650306749	182	7315887	60.7	394241	Rhizobium leguminosarum	Rht_108_C	MQP-N+
16_6_3	99.93865030674847	1.1042944785276074	125	7486133	60.69	463051	Rhizobium leguminosarum	Rht_325_C	MQP-N+
16_6_6	99.93865030674847	1.411042944785276	117	6592606	60.74	492361	Rhizobium leguminosarum	Rht_527_N	MQP-N+
16_6_8	99.93865030674847	1.2576687116564416	151	7695172	60.61	436857	Rhizobium leguminosarum	Rht_460_C	MQP-N+
17_1_10	99.93865030674847	1.411042944785276	127	7335878	60.76	534974	Rhizobium leguminosarum	Rht_016_N	LQP+N+
17_1_5	99.93865030674847	1.411042944785276	117	7332080	60.77	596258	Rhizobium leguminosarum	Rht_016_N	LQP+N+
17_1_7	99.93865030674847	1.411042944785276	135	7332716	60.77	573765	Rhizobium leguminosarum	Rht_016_N	LQP+N+
17_1_9	99.93865030674847	1.411042944785276	129	7333037	60.77	575243	Rhizobium leguminosarum	Rht_016_N	LQP+N+
17_2_1	99.93865030674847	1.411042944785276	121	7331689	60.77	574995	Rhizobium leguminosarum	Rht_016_N	MQP+N+
17_2_2	99.93865030674847	1.411042944785276	123	7558672	60.7	467863	Rhizobium leguminosarum	Rht_527_N	MQP+N+
17_2_3	99.93865030674847	1.411042944785276	110	7331802	60.77	573765	Rhizobium leguminosarum	Rht_016_N	MQP+N+
17_2_6	99.93865030674847	1.411042944785276	134	7558535	60.7	461805	Rhizobium leguminosarum	Rht_527_N	MQP+N+
17_2_7	99.93865030674847	1.2269938650306749	134	7315226	60.7	485752	Rhizobium leguminosarum	Rht_108_C	MQP+N+
17_2_8	99.93865030674847	1.2576687116564416	156	7695180	60.61	472936	Rhizobium leguminosarum	Rht_460_C	MQP+N+
17_2_9	99.93865030674847	1.2576687116564416	148	7694338	60.61	436857	Rhizobium leguminosarum	Rht_460_C	MQP+N+
17_4_1	99.93865030674847	1.2269938650306749	153	7320731	60.68	485752	Rhizobium leguminosarum	Rht_108_C	MQP+N-
17_4_10	99.93865030674847	1.411042944785276	133	7560869	60.7	467863	Rhizobium leguminosarum	Rht_527_N	MQP+N-
17_4_2	99.93865030674847	0.950920245398773	65	7513589	60.61	768222	Rhizobium leguminosarum	Rht_462_C	MQP+N-
17_4_3	99.93865030674847	1.2576687116564416	125	7693443	60.61	409433	Rhizobium leguminosarum	Rht_460_C	MQP+N-
17_4_7	99.93865030674847	1.1042944785276074	129	7485507	60.69	450439	Rhizobium leguminosarum bv. viciae USDA 2370	Rht_325_C	MQP+N-
17_5_1	99.93865030674847	1.411042944785276	127	7333262	60.77	534014	Rhizobium leguminosarum	Rht_016_N	LQP+N+
17_5_2	99.93865030674847	1.411042944785276	136	7558973	60.7	467863	Rhizobium leguminosarum	Rht_527_N	LQP+N+
17_5_3	99.93865030674847	1.411042944785276	121	6361639	60.79	573765	Rhizobium leguminosarum	Rht_016_N	LQP+N+
17_5_7	99.93865030674847	1.411042944785276	107	6354525	60.81	574995	Rhizobium leguminosarum	Rht_016_N	LQP+N+
17_5_8	99.93865030674847	1.411042944785276	115	7332429	60.77	573765	Rhizobium leguminosarum	Rht_016_N	LQP+N+
18_1_2	99.93865030674847	1.2576687116564416	159	7695558	60.61	409433	Rhizobium leguminosarum	Rht_460_C	MQP+N-
18_1_3	99.93865030674847	1.1042944785276074	124	7486007	60.69	486703	Rhizobium leguminosarum	Rht_325_C	MQP+N-
18_1_4	99.93865030674847	1.411042944785276	118	7332858	60.77	573765	Rhizobium leguminosarum	Rht_016_N	MQP+N-
18_1_5	99.93865030674847	0.33742331288343563	77	7161378	60.78	403285	Rhizobium leguminosarum bv. viciae USDA 2370	Rht_074_C	MQP+N-
18_1_8	99.93865030674847	1.411042944785276	112	7331989	60.77	573765	Rhizobium leguminosarum	Rht_016_N	MQP+N-
18_6_10	99.93865030674847	1.411042944785276	122	7333492	60.77	534974	Rhizobium leguminosarum	Rht_016_N	LQP+N+
18_6_2	99.93865030674847	0.33742331288343563	152	7398787	60.7	577511	Rhizobium leguminosarum bv. viciae USDA 2370	Rht_156_N	LQP+N+
18_6_4	99.93865030674847	1.411042944785276	122	7333658	60.77	573765	Rhizobium leguminosarum	Rht_016_N	LQP+N+
18_6_5	99.93865030674847	1.411042944785276	120	7333539	60.77	596258	Rhizobium leguminosarum	Rht_016_N	LQP+N+
18_6_7	99.93865030674847	1.411042944785276	111	7332786	60.77	573765	Rhizobium leguminosarum	Rht_016_N	LQP+N+
18_6_8	99.93865030674847	1.411042944785276	120	7558638	60.7	468011	Rhizobium leguminosarum	Rht_527_N	LQP+N+
19_1_1	99.93865030674847	1.411042944785276	125	7333102	60.77	573765	Rhizobium leguminosarum	Rht_016_N	MQP-N+
19_1_2	99.93865030674847	1.2576687116564416	159	7699127	60.6	472479	Rhizobium leguminosarum	Rht_460_C	MQP-N+
19_1_3	99.93865030674847	1.411042944785276	114	7331895	60.77	596258	Rhizobium leguminosarum	Rht_016_N	MQP-N+
19_1_5	99.93865030674847	1.411042944785276	146	7559083	60.7	467863	Rhizobium leguminosarum	Rht_527_N	MQP-N+
19_1_9	100	104.16666666666667	647	12748518	50.29	187469	Niallia hominis	Rht_527_N	MQP-N+
19_2_1	99.93865030674847	1.2269938650306749	156	7320875	60.68	517412	Rhizobium leguminosarum	Rht_108_C	HQP+N-
19_2_3	99.93865030674847	1.7397020157756355	172	7788848	60.59	338905	Rhizobium leguminosarum	Rht_559_C	HQP+N-
19_2_5	99.93865030674847	0.950920245398773	66	7525809	60.6	563629	Rhizobium leguminosarum	Rht_462_C	HQP+N-
19_3_10	99.93865030674847	1.411042944785276	128	7333149	60.77	596258	Rhizobium leguminosarum	Rht_016_N	LQP+N-
19_3_3	99.93865030674847	1.8163891323400525	61	7512903	60.63	607716	Rhizobium leguminosarum bv. viciae USDA 2370	Rht_511_N	LQP+N-
19_3_4	99.93865030674847	1.411042944785276	132	7559021	60.7	467863	Rhizobium leguminosarum	Rht_527_N	LQP+N-
19_3_5	99.93865030674847	1.411042944785276	125	7333343	60.77	573942	Rhizobium leguminosarum	Rht_016_N	LQP+N-
19_3_9	99.93865030674847	1.411042944785276	116	7332344	60.77	574995	Rhizobium leguminosarum	Rht_016_N	LQP+N-
19_4_10	99.93865030674847	1.411042944785276	132	7337487	60.76	574995	Rhizobium leguminosarum	Rht_016_N	LQP+N-
19_4_6	99.93865030674847	1.411042944785276	130	7333573	60.77	573765	Rhizobium leguminosarum	Rht_016_N	LQP+N-
19_4_7	100	100	287	12361415	51.87	573942	Rhizobium leguminosarum	Rht_016_N	LQP+N-
19_5_3	99.93865030674847	1.411042944785276	125	7557972	60.7	492361	Rhizobium leguminosarum	Rht_527_N	MQP+N-
19_5_7	99.93865030674847	1.1042944785276074	110	7485609	60.69	463051	Rhizobium leguminosarum	Rht_325_C	MQP+N-
19_5_8	99.93865030674847	1.411042944785276	108	7332555	60.77	596258	Rhizobium leguminosarum	Rht_016_N	MQP+N-
19_6_10	99.93865030674847	1.8163891323400525	62	7511984	60.63	607716	Rhizobium leguminosarum bv. viciae USDA 2370	Rht_511_N	LQP+N-
19_6_2	99.93865030674847	4.67783148725774	576	7744058	60.13	589706	Rhizobium leguminosarum bv. viciae USDA 2370	Rht_511_N	LQP+N-
19_6_4	99.93865030674847	1.8163891323400525	66	7513005	60.63	607716	Rhizobium leguminosarum bv. viciae USDA 2370	Rht_511_N	LQP+N-
19_6_7	99.93865030674847	1.411042944785276	120	7332555	60.77	573942	Rhizobium leguminosarum	Rht_016_N	LQP+N-
19_6_8	99.93865030674847	1.8163891323400525	70	7515180	60.62	607716	Rhizobium leguminosarum bv. viciae USDA 2370	Rht_511_N	LQP+N-
19_6_9	99.93865030674847	1.411042944785276	116	7332880	60.77	575244	Rhizobium leguminosarum	Rht_016_N	LQP+N-
1_1_2	99.93865030674847	1.901840490797546	144	7762419	60.59	400320	Rhizobium leguminosarum	Rht_901_C	HQP+N+
1_1_3	99.93865030674847	1.2269938650306749	121	7321375	60.74	563387	Rhizobium leguminosarum	Rht_837_C	HQP+N+
1_3_8	99.93865030674847	1.2269938650306749	154	7321198	60.74	517436	Rhizobium leguminosarum	Rht_837_C	HQP+N+
1_5_1	99.93865030674847	1.7397020157756355	180	7788809	60.6	371187	Rhizobium leguminosarum	Rht_559_C	HQP+N-
1_5_10	99.93865030674847	1.901840490797546	151	7762238	60.59	466676	Rhizobium leguminosarum	Rht_901_C	HQP+N-
1_5_2	99.93865030674847	1.2576687116564416	129	7693847	60.61	437363	Rhizobium leguminosarum	Rht_460_C	HQP+N-
1_5_3	99.93865030674847	1.7397020157756355	190	7788410	60.6	361264	Rhizobium leguminosarum	Rht_559_C	HQP+N-
1_5_4	99.93865030674847	1.2576687116564416	146	7694762	60.61	478937	Rhizobium leguminosarum	Rht_460_C	HQP+N-
1_5_6	99.93865030674847	1.1042944785276074	128	7485405	60.69	463051	Rhizobium leguminosarum bv. viciae USDA 2370	Rht_325_C	HQP+N-
1_5_8	99.93865030674847	1.901840490797546	135	7763091	60.59	466676	Rhizobium leguminosarum	Rht_901_C	HQP+N-
1_6_3	99.93865030674847	1.411042944785276	115	7331763	60.77	573765	Rhizobium leguminosarum	Rht_016_N	LQP+N+
1_6_7	99.93865030674847	1.411042944785276	101	6352579	60.82	573765	Rhizobium leguminosarum	Rht_016_N	LQP+N+
20_1_7	99.93865030674847	1.1042944785276074	123	7487919	60.69	486703	Rhizobium leguminosarum bv. viciae USDA 2370	Rht_325_C	MQP-N+
20_2_1	99.93865030674847	1.2576687116564416	129	7693831	60.61	479114	Rhizobium leguminosarum	Rht_460_C	MQP+N+
20_2_6	99.93865030674847	0.7208588957055214	77	7610486	60.66	616210	Rhizobium leguminosarum bv. viciae USDA 2370	Rht_596_N	MQP+N+
20_3_1	99.93865030674847	1.8163891323400525	66	7513699	60.63	607716	Rhizobium leguminosarum bv. viciae USDA 2370	Rht_511_N	LQP+N-
20_3_2	99.93865030674847	1.411042944785276	125	7332141	60.77	573765	Rhizobium leguminosarum	Rht_016_N	LQP+N-
20_3_5	99.93865030674847	1.411042944785276	129	7332619	60.77	596258	Rhizobium leguminosarum	Rht_016_N	LQP+N-
20_3_8	99.93865030674847	1.411042944785276	131	7558286	60.7	461805	Rhizobium leguminosarum	Rht_527_N	LQP+N-
20_6_1	99.93865030674847	1.411042944785276	124	7332461	60.77	575243	Rhizobium leguminosarum	Rht_016_N	LQP+N+
20_6_10	99.93865030674847	1.8163891323400525	70	7512200	60.63	607716	Rhizobium leguminosarum bv. viciae USDA 2370	Rht_511_N	LQP+N+
20_6_4	99.93865030674847	1.411042944785276	127	7558162	60.7	492361	Rhizobium leguminosarum	Rht_527_N	LQP+N+
20_6_8	99.93865030674847	0.33742331288343563	158	7398077	60.69	577511	Rhizobium leguminosarum bv. viciae USDA 2370	Rht_156_N	LQP+N+
20_6_9	99.93865030674847	1.411042944785276	113	7557412	60.7	467863	Rhizobium leguminosarum	Rht_527_N	LQP+N+
20_7_3	99.93865030674847	1.411042944785276	130	7333118	60.77	573765	Rhizobium leguminosarum	Rht_016_N	MQP-N-
2_1_1	99.93865030674847	1.411042944785276	129	7332872	60.77	574024	Rhizobium leguminosarum	Rht_016_N	LQP+N+
2_1_4	99.93865030674847	1.411042944785276	116	7558322	60.7	492361	Rhizobium leguminosarum	Rht_527_N	LQP+N+
2_2_1	99.93865030674847	1.411042944785276	129	7558271	60.7	461805	Rhizobium leguminosarum	Rht_527_N	MQP-N+
2_2_10	99.93865030674847	1.2269938650306749	142	7314279	60.7	485752	Rhizobium leguminosarum	Rht_108_C	MQP-N+
2_2_11	99.93865030674847	1.1042944785276074	116	7485090	60.69	463151	Rhizobium leguminosarum	Rht_325_C	MQP-N+
2_2_3	99.93865030674847	1.2576687116564416	157	7693912	60.61	472453	Rhizobium leguminosarum	Rht_460_C	MQP-N+
2_2_5	99.93865030674847	1.2576687116564416	151	7694795	60.61	405063	Rhizobium leguminosarum	Rht_460_C	MQP-N+
2_2_6	99.93865030674847	1.1042944785276074	118	7485684	60.69	463051	Rhizobium leguminosarum	Rht_325_C	MQP-N+
2_2_7	99.93865030674847	1.411042944785276	137	7289919	60.75	450905	Rhizobium leguminosarum	Rht_113_C	MQP-N+
2_3_1	99.93865030674847	1.411042944785276	129	7557541	60.7	461805	Rhizobium leguminosarum	Rht_527_N	LQP+N+
2_3_10	99.93865030674847	1.411042944785276	130	7332895	60.77	573765	Rhizobium leguminosarum	Rht_016_N	LQP+N+
2_3_11	99.93865030674847	1.411042944785276	123	6592743	60.74	461188	Rhizobium leguminosarum	Rht_527_N	LQP+N+
2_3_4	99.93865030674847	1.8163891323400525	69	7512037	60.63	607716	Rhizobium leguminosarum bv. viciae USDA 2370	Rht_511_N	LQP+N+
2_3_5	99.93865030674847	1.411042944785276	134	7558048	60.7	461805	Rhizobium leguminosarum	Rht_527_N	LQP+N+
2_3_9	99.93865030674847	1.411042944785276	133	7332889	60.77	575243	Rhizobium leguminosarum	Rht_016_N	LQP+N+
2_4_10	99.93865030674847	1.2269938650306749	154	7314681	60.7	453165	Rhizobium leguminosarum	Rht_108_C	MQP-N+
2_4_11	99.93865030674847	1.411042944785276	101	5775855	60.8	561440	Rhizobium leguminosarum	Rht_016_N	MQP-N+
2_5_2	99.93865030674847	1.2269938650306749	175	7315954	60.7	517453	Rhizobium leguminosarum	Rht_108_C	MQP-N-
2_5_3	99.93865030674847	1.2576687116564416	161	7694938	60.61	478937	Rhizobium leguminosarum	Rht_460_C	MQP-N-
2_5_9	99.93865030674847	1.411042944785276	136	7333118	60.77	573765	Rhizobium leguminosarum	Rht_016_N	MQP-N-
2_6_2	99.93865030674847	1.411042944785276	131	7333110	60.77	575243	Rhizobium leguminosarum	Rht_016_N	MQP+N+
2_6_3	99.93865030674847	1.411042944785276	130	7332808	60.77	575243	Rhizobium leguminosarum	Rht_016_N	MQP+N+
2_6_4	99.93865030674847	1.2576687116564416	131	7693987	60.61	471772	Rhizobium leguminosarum	Rht_460_C	MQP+N+
2_7_1	99.93865030674847	1.411042944785276	129	7557796	60.7	467863	Rhizobium leguminosarum	Rht_527_N	MQP+N+
2_7_3	99.93865030674847	1.2576687116564416	160	7694771	60.61	409433	Rhizobium leguminosarum	Rht_460_C	MQP+N+
2_7_4	99.93865030674847	1.2269938650306749	153	7315967	60.7	462451	Rhizobium leguminosarum	Rht_108_C	MQP+N+
2_7_6	99.93865030674847	1.411042944785276	118	6592302	60.74	461805	Rhizobium leguminosarum	Rht_527_N	MQP+N+
2_7_8	99.93865030674847	1.411042944785276	126	7557898	60.7	492361	Rhizobium leguminosarum	Rht_527_N	MQP+N+
3_1_1	99.93865030674847	1.411042944785276	117	7332098	60.77	573765	Rhizobium leguminosarum	Rht_016_N	MQP-N-
3_1_2	99.93865030674847	0.950920245398773	72	7525956	60.6	770477	Rhizobium leguminosarum	Rht_462_C	MQP-N-
3_1_3	99.93865030674847	1.2269938650306749	136	7314912	60.7	517453	Rhizobium leguminosarum	Rht_108_C	MQP-N-
3_1_5	99.93865030674847	1.2269938650306749	168	7315918	60.7	462451	Rhizobium leguminosarum	Rht_108_C	MQP-N-
3_2_1	99.93865030674847	1.411042944785276	120	7332283	60.77	573765	Rhizobium leguminosarum	Rht_016_N	MQP+N-
3_2_10	99.93865030674847	1.2576687116564416	170	7694579	60.61	478790	Rhizobium leguminosarum	Rht_460_C	MQP+N-
3_2_2	99.93865030674847	1.411042944785276	127	7333198	60.77	534974	Rhizobium leguminosarum	Rht_016_N	MQP+N-
3_2_3	99.93865030674847	1.2576687116564416	152	7082359	60.61	409433	Rhizobium leguminosarum	Rht_460_C	MQP+N-
3_2_5	99.93865030674847	1.2269938650306749	148	7315753	60.7	453160	Rhizobium leguminosarum	Rht_108_C	MQP+N-
3_2_6	99.93865030674847	1.411042944785276	128	7332600	60.77	575243	Rhizobium leguminosarum	Rht_016_N	MQP+N-
3_2_7	99.93865030674847	1.411042944785276	123	7332875	60.77	596258	Rhizobium leguminosarum	Rht_016_N	MQP+N-
3_3_1	99.93865030674847	1.2576687116564416	168	7695058	60.61	437346	Rhizobium leguminosarum	Rht_460_C	MQP-N-
3_3_2	99.93865030674847	1.411042944785276	125	7332370	60.77	573762	Rhizobium leguminosarum	Rht_016_N	MQP-N-
3_3_3	99.93865030674847	1.411042944785276	126	7332372	60.77	573765	Rhizobium leguminosarum	Rht_016_N	MQP-N-
3_3_5	99.93865030674847	1.411042944785276	119	7289830	60.75	444629	Rhizobium leguminosarum	Rht_113_C	MQP-N-
3_3_6	99.93865030674847	1.411042944785276	130	7558387	60.7	467863	Rhizobium leguminosarum	Rht_527_N	MQP-N-
3_3_7	99.93865030674847	1.411042944785276	132	7332911	60.77	573765	Rhizobium leguminosarum	Rht_016_N	MQP-N-
3_3_8	99.93865030674847	1.2269938650306749	155	7316030	60.7	462451	Rhizobium leguminosarum	Rht_108_C	MQP-N-
3_3_9	99.93865030674847	1.1042944785276074	111	7485462	60.69	486703	Rhizobium leguminosarum	Rht_325_C	MQP-N-
3_7_1	99.93865030674847	1.1042944785276074	103	7485351	60.69	499441	Rhizobium leguminosarum	Rht_325_C	MQP+N-
4_1_10	99.93865030674847	1.1042944785276074	112	7485726	60.69	483369	Rhizobium leguminosarum	Rht_325_C	MQP-N+
4_1_2	99.93865030674847	1.2269938650306749	141	7315176	60.7	517412	Rhizobium leguminosarum	Rht_108_C	MQP-N+
4_1_3	99.93865030674847	1.2576687116564416	138	7693784	60.61	478790	Rhizobium leguminosarum	Rht_460_C	MQP-N+
4_1_4	99.93865030674847	1.2269938650306749	136	7315308	60.7	517412	Rhizobium leguminosarum	Rht_108_C	MQP-N+
4_1_5	99.93865030674847	1.2576687116564416	162	7695365	60.61	414381	Rhizobium leguminosarum	Rht_460_C	MQP-N+
4_1_7	99.93865030674847	1.411042944785276	124	7332487	60.77	574995	Rhizobium leguminosarum	Rht_016_N	MQP-N+
4_1_9	99.93865030674847	1.2269938650306749	180	7315638	60.7	453160	Rhizobium leguminosarum	Rht_108_C	MQP-N+
4_2_1	99.93865030674847	1.411042944785276	121	7290046	60.75	500981	Rhizobium leguminosarum	Rht_113_C	MQP-N-
4_2_5	99.93865030674847	1.411042944785276	119	7331775	60.77	573765	Rhizobium leguminosarum	Rht_016_N	MQP-N-
4_2_6	99.93865030674847	1.411042944785276	132	7290155	60.75	500981	Rhizobium leguminosarum	Rht_113_C	MQP-N-
4_2_7	99.93865030674847	1.2576687116564416	143	7694621	60.61	478790	Rhizobium leguminosarum	Rht_460_C	MQP-N-
4_3_10	99.93865030674847	1.411042944785276	118	7331892	60.77	575243	Rhizobium leguminosarum	Rht_016_N	LQP+N+
4_3_3	99.93865030674847	1.411042944785276	135	7332806	60.77	573765	Rhizobium leguminosarum	Rht_016_N	LQP+N+
4_3_8	99.93865030674847	1.411042944785276	128	7556819	60.7	461805	Rhizobium leguminosarum	Rht_527_N	LQP+N+
4_3_9	99.93865030674847	1.411042944785276	132	7332441	60.77	575243	Rhizobium leguminosarum	Rht_016_N	LQP+N+
4_4_10	99.56685499058382	0.9756972468836876	119	5816108	62.31	418536	Rhizobium viscosum	Rht_773_N	MQP+N-
4_4_6	99.93865030674847	1.411042944785276	131	7332362	60.77	575243	Rhizobium leguminosarum	Rht_016_N	MQP+N-
4_6_8	99.93865030674847	1.2576687116564416	148	7695037	60.61	437363	Rhizobium leguminosarum	Rht_460_C	MQP-N+
5_2_1	99.93865030674847	1.901840490797546	133	7762045	60.59	402563	Rhizobium leguminosarum	Rht_901_C	HQP+N-
5_2_8	99.93865030674847	1.4329535495179668	154	7218031	60.74	525875	Rhizobium leguminosarum	Rht_758_C	HQP+N-
5_2_8as	99.93865030674847	1.411042944785276	130	7290186	60.75	500981	Rhizobium leguminosarum	Rht_113_C	HQP+N-
5_3_1	99.93865030674847	1.2576687116564416	157	7695115	60.61	472936	Rhizobium leguminosarum	Rht_460_C	HQP+N-
5_3_2	99.93865030674847	1.8163891323400525	63	7513026	60.63	575415	Rhizobium leguminosarum bv. viciae USDA 2370	Rht_415_C	HQP+N-
5_3_3	99.93865030674847	1.2269938650306749	138	7313129	60.7	508624	Rhizobium leguminosarum	Rht_108_C	HQP+N-
5_3_4	99.93865030674847	1.2269938650306749	161	7315073	60.7	517454	Rhizobium leguminosarum	Rht_108_C	HQP+N-
5_3_5	99.93865030674847	1.1042944785276074	116	7485099	60.69	469247	Rhizobium leguminosarum	Rht_325_C	HQP+N-
5_3_6	99.93865030674847	1.7397020157756355	183	7788216	60.6	370466	Rhizobium leguminosarum	Rht_559_C	HQP+N-
5_3_7	99.93865030674847	1.2576687116564416	153	7694680	60.61	437346	Rhizobium leguminosarum	Rht_460_C	HQP+N-
5_3_8	99.93865030674847	1.901840490797546	148	7761885	60.59	400322	Rhizobium leguminosarum	Rht_901_C	HQP+N-
5_3_9	99.93865030674847	1.1042944785276074	166	7448688	60.71	533353	Rhizobium leguminosarum	Rht_438_C	HQP+N-
5_6_1	99.93865030674847	1.8163891323400525	62	7512131	60.63	607716	Rhizobium leguminosarum bv. viciae USDA 2370	Rht_511_N	LQP+N+
5_6_11	99.93865030674847	1.411042944785276	119	7332871	60.77	575243	Rhizobium leguminosarum	Rht_016_N	LQP+N+
5_6_5	99.93865030674847	1.411042944785276	139	7333356	60.77	574995	Rhizobium leguminosarum	Rht_016_N	LQP+N+
5_6_7	99.93865030674847	1.411042944785276	134	7333029	60.77	573765	Rhizobium leguminosarum	Rht_016_N	LQP+N+
6_2_1	99.93865030674847	1.411042944785276	124	7332127	60.77	596258	Rhizobium leguminosarum	Rht_016_N	LQP+N-
6_2_2	99.93865030674847	1.411042944785276	122	7331997	60.77	574995	Rhizobium leguminosarum	Rht_016_N	LQP+N-
6_3_1	99.93865030674847	1.1042944785276074	120	7485021	60.69	487163	Rhizobium leguminosarum	Rht_325_C	HQP+N+
6_3_2	99.93865030674847	1.901840490797546	136	7762534	60.59	436174	Rhizobium leguminosarum	Rht_901_C	HQP+N+
6_3_4	99.93865030674847	1.4329535495179668	133	7217546	60.74	525685	Rhizobium leguminosarum	Rht_758_C	HQP+N+
6_4_2	99.93865030674847	1.2576687116564416	139	7696233	60.61	598248	Rhizobium leguminosarum	Rht_460_C	MQP+N+
6_4_4	99.93865030674847	1.411042944785276	135	7289671	60.75	450905	Rhizobium leguminosarum	Rht_113_C	MQP+N+
6_4_5	99.93865030674847	1.2269938650306749	132	7315343	60.7	517412	Rhizobium leguminosarum	Rht_108_C	MQP+N+
6_4_7	99.93865030674847	1.2576687116564416	141	7694828	60.61	597607	Rhizobium leguminosarum	Rht_460_C	MQP+N+
6_4_9	99.93865030674847	1.2576687116564416	125	7693670	60.61	436817	Rhizobium leguminosarum	Rht_460_C	MQP+N+
6_6_2	99.93865030674847	1.2576687116564416	147	7694054	60.61	409433	Rhizobium leguminosarum	Rht_460_C	MQP+N-
6_6_3	99.93865030674847	1.411042944785276	134	7332808	60.77	573765	Rhizobium leguminosarum	Rht_016_N	MQP+N-
6_6_8	99.93865030674847	1.411042944785276	128	7332475	60.77	596258	Rhizobium leguminosarum	Rht_016_N	MQP+N-
6_6_9	99.93865030674847	1.2576687116564416	148	7694062	60.61	436857	Rhizobium leguminosarum	Rht_460_C	MQP+N-
6_7_4	99.93865030674847	1.1042944785276074	125	7485133	60.69	450439	Rhizobium leguminosarum	Rht_325_C	MQP+N+
6_7_5	99.93865030674847	1.411042944785276	126	7289621	60.75	500981	Rhizobium leguminosarum	Rht_113_C	MQP+N+
7_1_10	99.93865030674847	1.411042944785276	128	7333177	60.77	573942	Rhizobium leguminosarum	Rht_016_N	MQP-N-
7_1_2	99.93865030674847	1.1042944785276074	110	7276994	60.8	596258	Rhizobium leguminosarum	Rht_016_N	MQP-N-
7_1_3	99.93865030674847	1.1042944785276074	120	7285542	60.79	573942	Rhizobium leguminosarum	Rht_016_N	MQP-N-
7_1_5	99.93865030674847	1.411042944785276	130	7332563	60.77	573941	Rhizobium leguminosarum	Rht_016_N	MQP-N-
7_1_9	99.93865030674847	1.411042944785276	115	6353373	60.81	574995	Rhizobium leguminosarum	Rht_016_N	MQP-N-
7_2_1	99.93865030674847	1.411042944785276	403	6492143	60.82	573765	Rhizobium leguminosarum	Rht_016_N	LQP+N-
7_2_5	99.93865030674847	1.8163891323400525	72	7511692	60.63	607716	Rhizobium leguminosarum bv. viciae USDA 2370	Rht_511_N	LQP+N-
7_2_6	99.93865030674847	1.411042944785276	119	7332764	60.77	596258	Rhizobium leguminosarum	Rht_016_N	LQP+N-
7_2_9	99.93865030674847	1.8163891323400525	74	7511182	60.63	607716	Rhizobium leguminosarum bv. viciae USDA 2370	Rht_511_N	LQP+N-
7_4_2	99.93865030674847	0.950920245398773	80	7543883	60.59	587640	Rhizobium leguminosarum	Rht_462_C	HQP+N-
7_4_8	99.93865030674847	1.2269938650306749	131	7320780	60.74	617542	Rhizobium leguminosarum	Rht_837_C	HQP+N-
7_6_2	99.93865030674847	1.411042944785276	133	7333538	60.77	573765	Rhizobium leguminosarum	Rht_016_N	MQP+N+
7_6_3	99.93865030674847	1.411042944785276	125	7557825	60.7	492361	Rhizobium leguminosarum	Rht_527_N	MQP+N+
7_6_4	99.93865030674847	1.2269938650306749	173	7315327	60.7	462370	Rhizobium leguminosarum	Rht_108_C	MQP+N+
7_6_9	99.93865030674847	0.6441717791411042	59	7233249	60.71	770477	Rhizobium leguminosarum	Rht_462_C	MQP+N+
7_7_1	99.93865030674847	1.411042944785276	120	7332600	60.77	575243	Rhizobium leguminosarum	Rht_016_N	MQP-N+
7_7_2	99.93865030674847	1.2576687116564416	158	7693401	60.61	414380	Rhizobium leguminosarum	Rht_460_C	MQP-N+
7_7_3	99.93865030674847	0.950920245398773	61	7525351	60.6	708371	Rhizobium leguminosarum	Rht_462_C	MQP-N+
7_7_9	99.93865030674847	1.411042944785276	128	7332847	60.77	573765	Rhizobium leguminosarum	Rht_016_N	MQP-N+
8_1_2	99.93865030674847	1.411042944785276	140	7558322	60.7	461188	Rhizobium leguminosarum	Rht_527_N	LQP+N-
8_1_6	99.93865030674847	1.8163891323400525	67	7512651	60.63	607716	Rhizobium leguminosarum bv. viciae USDA 2370	Rht_511_N	LQP+N-
8_1_9	99.93865030674847	1.8163891323400525	64	7512900	60.63	607716	Rhizobium leguminosarum bv. viciae USDA 2370	Rht_511_N	LQP+N-
8_2_1	99.93865030674847	1.901840490797546	134	7762335	60.59	436174	Rhizobium leguminosarum	Rht_901_C	HQP+N-
8_2_4	99.93865030674847	1.7397020157756355	228	7805280	60.55	370466	Rhizobium leguminosarum	Rht_559_C	HQP+N-
8_2_5	99.93865030674847	1.8163891323400525	65	7512944	60.63	575103	Rhizobium leguminosarum bv. viciae USDA 2370	Rht_415_C	HQP+N-
8_2_9	99.93865030674847	1.8163891323400525	65	7513351	60.63	575103	Rhizobium leguminosarum bv. viciae USDA 2370	Rht_415_C	HQP+N-
8_4_10	99.93865030674847	1.411042944785276	140	7558183	60.7	464001	Rhizobium leguminosarum	Rht_527_N	MQP+N-
8_4_3	99.93865030674847	1.411042944785276	131	7557802	60.7	467863	Rhizobium leguminosarum	Rht_527_N	MQP+N-
8_4_4	99.93865030674847	1.2576687116564416	124	7081200	60.61	437346	Rhizobium leguminosarum	Rht_460_C	MQP+N-
8_4_7	99.93865030674847	1.411042944785276	125	7557641	60.7	461805	Rhizobium leguminosarum	Rht_527_N	MQP+N-
8_7_6	99.93865030674847	1.7397020157756355	178	7787090	60.6	434388	Rhizobium leguminosarum	Rht_559_C	HQP+N+
9_1_3	99.93865030674847	0.7975460122699386	203	7715199	60.56	333769	Rhizobium leguminosarum	Rht_493_C	HQP+N+
9_1_5	99.93865030674847	1.7397020157756355	199	7789182	60.6	305473	Rhizobium leguminosarum	Rht_559_C	HQP+N+
9_1_6	99.93865030674847	1.411042944785276	120	7289757	60.75	500981	Rhizobium leguminosarum	Rht_113_C	HQP+N+
9_1_7	99.93865030674847	1.2576687116564416	135	7694466	60.61	478937	Rhizobium leguminosarum	Rht_460_C	HQP+N+
9_2_1	99.93865030674847	1.2576687116564416	166	7695051	60.61	346761	Rhizobium leguminosarum	Rht_460_C	HQP+N-
9_2_10	99.93865030674847	1.901840490797546	131	7762459	60.59	436174	Rhizobium leguminosarum	Rht_901_C	HQP+N-
9_2_4	99.93865030674847	1.1042944785276074	136	7485455	60.69	450382	Rhizobium leguminosarum	Rht_325_C	HQP+N-
9_2_9	99.93865030674847	1.1042944785276074	113	7485269	60.69	499441	Rhizobium leguminosarum bv. viciae USDA 2370	Rht_325_C	HQP+N-
9_3_1	99.93865030674847	1.2576687116564416	160	7693911	60.61	471659	Rhizobium leguminosarum	Rht_460_C	MQP+N-
9_3_5	99.93865030674847	1.2269938650306749	167	7314274	60.7	508934	Rhizobium leguminosarum	Rht_108_C	MQP+N-
9_3_7	99.93865030674847	1.2269938650306749	145	7316261	60.7	517412	Rhizobium leguminosarum	Rht_108_C	MQP+N-
9_5_10	99.93865030674847	1.2576687116564416	161	7695602	60.61	409433	Rhizobium leguminosarum	Rht_460_C	HQP+N+
9_5_3	99.93865030674847	1.901840490797546	133	7762205	60.59	466676	Rhizobium leguminosarum	Rht_901_C	HQP+N+
9_5_4	99.93865030674847	1.901840490797546	151	7762552	60.59	402744	Rhizobium leguminosarum	Rht_901_C	HQP+N+
9_5_6	99.93865030674847	1.901840490797546	139	7762271	60.59	436174	Rhizobium leguminosarum	Rht_901_C	HQP+N+
9_5_7	99.93865030674847	0.49079754601226994	83	7349415	60.68	563636	Rhizobium leguminosarum	Rht_493_C	HQP+N+
9_5_8	99.93865030674847	1.7397020157756355	185	7794154	60.58	407682	Rhizobium leguminosarum	Rht_559_C	HQP+N+
9_5_9	99.93865030674847	1.2576687116564416	154	7694869	60.61	471797	Rhizobium leguminosarum	Rht_460_C	HQP+N+
9_7_2	99.93865030674847	1.411042944785276	138	7290687	60.76	500981	Rhizobium leguminosarum	Rht_113_C	MQP-N+
9_7_4	99.93865030674847	1.411042944785276	123	7332758	60.77	573765	Rhizobium leguminosarum	Rht_016_N	MQP-N+
9_7_6	99.93865030674847	1.411042944785276	119	7558470	60.7	467863	Rhizobium leguminosarum	Rht_527_N	MQP-N+
9_7_8	99.93865030674847	1.411042944785276	114	6352880	60.82	573765	Rhizobium leguminosarum	Rht_016_N	MQP-N+
9_7_9	99.93865030674847	1.411042944785276	125	7332095	60.77	575243	Rhizobium leguminosarum	Rht_016_N	MQP-N+
as5_2_4	99.19354838709677	1.1939358713552262	426	7370015	52.75	187573	Cohnella laeviribosi DSM 21336	NA	NA
