## Supplementary material for "Negative frequency-dependent selection maintains partner quality variation in a keystone nutritional mutualism": SI Dataset S4

contrast	gen	N_treat.rn	t_stat	PC_CL	sig
UIC / Low Quality	I	N-	-8.1 (< 0.001)	-75.1% (-84 to -61.2)	***
UIC / Medium Quality	I	N-	-8.2 (< 0.001)	-76.4% (-85 to -62.8)	***
UIC / High Quality	I	N-	-8.91 (< 0.001)	-78.8% (-86.5 to -66.8)	***
Low Quality / Medium Quality	I	N-	-0.3 (> 0.1)	-5.27% (-40.5 to 50.9)
Low Quality / High Quality	I	N-	-0.917 (> 0.1)	-15.1% (-46.5 to 34.7)
Medium Quality / High Quality	I	N-	-0.6 (> 0.1)	-10.4% (-44.1 to 43.7)
UIC / Low Quality	II	N-	-5.19 (< 0.001)	-59.5% (-74.2 to -36.5)	***
UIC / Medium Quality	II	N-	-6.38 (< 0.001)	-67.5% (-79.4 to -48.8)	***
UIC / High Quality	II	N-	-5.47 (< 0.001)	-60.9% (-74.9 to -39.1)	***
Low Quality / Medium Quality	II	N-	-1.2 (> 0.1)	-19.7% (-49.9 to 28.7)
Low Quality / High Quality	II	N-	-0.189 (> 0.1)	-3.31% (-39 to 53.4)
Medium Quality / High Quality	II	N-	1.03 (> 0.1)	20.4% (-24.4 to 91.8)
UIC / Low Quality	III	N-	-3.22 (0.00751)	-48.8% (-70 to -12.5)	**
UIC / Medium Quality	III	N-	-3.01 (0.0147)	-49.4% (-71.7 to -9.27)	*
UIC / High Quality	III	N-	-5.12 (< 0.001)	-65.5% (-79.8 to -40.9)	***
Low Quality / Medium Quality	III	N-	-0.0415 (> 0.1)	-1.08% (-49.5 to 93.7)
Low Quality / High Quality	III	N-	-1.61 (> 0.1)	-32.5% (-64.1 to 26.9)
Medium Quality / High Quality	III	N-	-1.47 (> 0.1)	-31.8% (-65.2 to 33.5)
UIC / Low Quality	IV	N-	-2.76 (0.0307)	-43.9% (-67.4 to -3.7)	*
UIC / Medium Quality	IV	N-	-2.67 (0.0399)	-43.9% (-68 to -1.82)	*
UIC / High Quality	IV	N-	-3.74 (0.00124)	-54.3% (-73.4 to -21.5)	**
Low Quality / Medium Quality	IV	N-	0.000504 (> 0.1)	0.0127% (-47.7 to 91.2)
Low Quality / High Quality	IV	N-	-0.832 (> 0.1)	-18.4% (-56.6 to 53.4)
Medium Quality / High Quality	IV	N-	-0.811 (> 0.1)	-18.4% (-57.3 to 55.9)
UIC / Low Quality	I	N+	NA (NA)	NA% (NA to NA)	NA
UIC / Medium Quality	I	N+	NA (NA)	NA% (NA to NA)	NA
UIC / High Quality	I	N+	NA (NA)	NA% (NA to NA)	NA
Low Quality / Medium Quality	I	N+	-0.609 (> 0.1)	-10.4% (-41.4 to 37)
Low Quality / High Quality	I	N+	-1.09 (> 0.1)	-17.4% (-45.4 to 25.1)
Medium Quality / High Quality	I	N+	-0.451 (> 0.1)	-7.8% (-39.7 to 41)
UIC / Low Quality	II	N+	NA (NA)	NA% (NA to NA)	NA
UIC / Medium Quality	II	N+	NA (NA)	NA% (NA to NA)	NA
UIC / High Quality	II	N+	NA (NA)	NA% (NA to NA)	NA
Low Quality / Medium Quality	II	N+	0.811 (> 0.1)	15.7% (-24.3 to 76.9)
Low Quality / High Quality	II	N+	-0.581 (> 0.1)	-9.72% (-40.4 to 36.7)
Medium Quality / High Quality	II	N+	-1.38 (> 0.1)	-22% (-49 to 19.3)
UIC / Low Quality	III	N+	NA (NA)	NA% (NA to NA)	NA
UIC / Medium Quality	III	N+	NA (NA)	NA% (NA to NA)	NA
UIC / High Quality	III	N+	NA (NA)	NA% (NA to NA)	NA
Low Quality / Medium Quality	III	N+	-0.873 (> 0.1)	-19.7% (-55.5 to 45)
Low Quality / High Quality	III	N+	-1.02 (> 0.1)	-22% (-56.2 to 38.7)
Medium Quality / High Quality	III	N+	-0.118 (> 0.1)	-2.92% (-46.2 to 75.3)
UIC / Low Quality	IV	N+	NA (NA)	NA% (NA to NA)	NA
UIC / Medium Quality	IV	N+	NA (NA)	NA% (NA to NA)	NA
UIC / High Quality	IV	N+	NA (NA)	NA% (NA to NA)	NA
Low Quality / Medium Quality	IV	N+	1.09 (> 0.1)	35.5% (-29.7 to 161)
Low Quality / High Quality	IV	N+	2.38 (0.0463)	85.6% (0.792 to 242)	*
Medium Quality / High Quality	IV	N+	1.13 (> 0.1)	36.9% (-29 to 164)
